# Expansion microsopy reveals *Plasmodium falciparum* blood-stage parasites undergo anaphase with a chromatin bridge in the absence of mini-chromosome maintenance complex binding protein

**DOI:** 10.1101/2021.09.25.461816

**Authors:** Benjamin Liffner, Sabrina Absalon

## Abstract

The malaria parasite *Plasmodium falciparum undergoes closed mitosis, which occurs within an intact nuclear envelope, and* differs significantly from its human host. Mitosis is underpinned by the dynamics of microtubules and the nuclear envelope. To date, our ability to study *P. falciparum* mitosis by microscopy has been hindered by the small size of *P. falciparum* nuclei. Ultrastructure expansion microscopy (U-ExM) has recently been developed for *P. falciparum*, allowing visualization of mitosis at the individual nucleus level. Using U-ExM, three intranuclear microtubule structures are observed: hemispindles, mitotic spindles and interpolar spindles. A previous study demonstrated that the mini-chromosome maintenance complex binding-protein (MCMBP) depletion caused abnormal nuclear morphology and microtubule defects. To investigate the role of microtubules following MCMBP depletion and study the nuclear envelope in these parasites, we developed the first nuclear stain enabled by U-ExM in *P. falciparum*. MCMBP deficient parasites show aberrant hemispindles and mitotic spindles. Moreover, anaphase chromatin bridges, and individual nuclei containing multiple microtubule structures were observed following MCMBP knockdown. Collectively, this study refines our understanding of MCMBP-deficient parasites and highlights the utility of U-ExM coupled with a nuclear envelope stain for studying mitosis in *P. falciparum*.
