## Supplementary material for "Expansion microsopy reveals *Plasmodium falciparum* blood-stage parasites undergo anaphase with a chromatin bridge in the absence of mini-chromosome maintenance complex binding protein": Supplementary Table 1.xlsx

### Sheet: Sheet1
Supplementary Table 1: Summary of microscopy images in this study
Figure	Parasite line (treatment)	Image	Primary antibodies	Secondary antibodies/stains	Supplementary Video?
1a	3D7_MCMBP_HA_DD (+Shld1)	hemispindle	Mouse IgG1 anti-Alpha Tubulin	Hoechst 33342 (Prolong Diamond with NucBlue), anti-mouse IgG Alexa Fluor 488, NHS Ester Atto 594	No
	3D7_MCMBP_HA_DD (+Shld1)	mitotic spindle	Mouse IgG1 anti-Alpha Tubulin	Hoechst 33342 (Prolong Diamond with NucBlue), anti-mouse IgG Alexa Fluor 488, NHS Ester Atto 594	No
	3D7_MCMBP_HA_DD (+Shld1)	Interpolar spindle	Mouse IgG1 anti-Alpha Tubulin	Hoechst 33342 (Prolong Diamond with NucBlue), anti-mouse IgG Alexa Fluor 488, NHS Ester Atto 594	No
	3D7_MCMBP_HA_DD (+Shld1)	Subpellicular microtubules	Mouse IgG1 anti-Alpha Tubulin	Hoechst 33342 (Prolong Diamond with NucBlue), anti-mouse IgG Alexa Fluor 488, NHS Ester Atto 594	No
1b	3D7_MCMBP_HA_DD (+Shld1)	Hemispindle	Mouse IgG1 anti-Alpha Tubulin	DAPI, anti-mouse IgG Alexa Fluor 488, NHS Ester Atto 594	Supplementary Video 1
	3D7_MCMBP_HA_DD (+Shld1)	Mitotic spindle	Mouse IgG1 anti-Alpha Tubulin, Mouse IgG2a anti-Centrin2	NHS Ester Alexa Fluor 405, anti-mouse IgG2a Alexa Fluor 488, anti-mouse IgG1 Alexa Fluor 594, DRAQ5	Supplementary Video 2
	3D7_MCMBP_HA_DD (+Shld1)	Interpolar spindle	Mouse IgG1 anti-Alpha Tubulin	NHS Ester Alexa Fluor 405, SYBR Green, BODIPY TR Ceramide, anti-mouse IgG1 Alexa Fluor 647	Supplementary Video 3
	3D7_MCMBP_HA_DD (+Shld1)	Subpellicular microtubules	Mouse IgG1 anti-Alpha Tubulin	DAPI, anti-mouse IgG Alexa Fluor 488, NHS Ester Atto 594	Supplementary Video 4
2a	3D7_MCMBP_HA_DD (+Shld1)	Plus Shld1	Mouse IgG1 anti-Alpha Tubulin, Mouse IgG2a anti-Centrin2	NHS Ester Alexa Fluor 405, anti-mouse IgG2a Alexa Fluor 488, anti-mouse IgG1 Alexa Fluor 594, DRAQ5	Supplementary Video 5
	3D7_MCMBP_HA_DD (-Shld1)	Minus Shld1	Mouse IgG1 anti-Alpha Tubulin, Mouse IgG2a anti-Centrin2	NHS Ester Alexa Fluor 405, anti-mouse IgG2a Alexa Fluor 488, anti-mouse IgG1 Alexa Fluor 594, DRAQ5	Supplementary Video 6
2c	3D7_MCMBP_HA_DD (+Shld1)	Plus Shld1	Mouse IgG1 anti-Alpha Tubulin, Mouse IgG2a anti-Centrin2	NHS Ester Alexa Fluor 405, anti-mouse IgG2a Alexa Fluor 488, anti-mouse IgG1 Alexa Fluor 594, DRAQ5	Supplementary Video 7
	3D7_MCMBP_HA_DD (-Shld1)	Minus Shld1	Mouse IgG1 anti-Alpha Tubulin, Mouse IgG2a anti-Centrin2	NHS Ester Alexa Fluor 405, anti-mouse IgG2a Alexa Fluor 488, anti-mouse IgG1 Alexa Fluor 594, DRAQ5	Supplementary Video 8
3a	3D7_MCMBP_HA_DD (+Shld1)	hemispindle	Mouse IgG1 anti-Alpha Tubulin	NHS Ester Alexa Fluor 405, anti-mouse IgG Alexa Fluor 488, BODIPY TR Ceramide, SYTOX Red	Supplementary Video 9
	3D7_MCMBP_HA_DD (+Shld1)	mitotic spindle	Mouse IgG1 anti-Alpha Tubulin	NHS Ester Alexa Fluor 405, anti-mouse IgG Alexa Fluor 488, BODIPY TR Ceramide, SYTOX Red	Supplementary Video 10
	3D7_MCMBP_HA_DD (+Shld1)	Interpolar spindle	Mouse IgG1 anti-Alpha Tubulin	NHS Ester Alexa Fluor 405, anti-mouse IgG Alexa Fluor 488, BODIPY TR Ceramide, SYTOX Red	Supplementary Video 11
4a	3D7_MCMBP_HA_DD (-Shld1)	Uneven DNA segregation	Mouse IgG1 anti-Alpha Tubulin	NHS Ester Alexa Fluor 405, anti-mouse IgG Alexa Fluor 488, BODIPY TR Ceramide, SYTOX Red	Supplementary Video 12
	3D7_MCMBP_HA_DD (-Shld1)	Multiple hemispindles	Mouse IgG1 anti-Alpha Tubulin	NHS Ester Alexa Fluor 405, anti-mouse IgG Alexa Fluor 488, BODIPY TR Ceramide, SYTOX Red	Supplementary Video 13
	3D7_MCMBP_HA_DD (-Shld1)	Aberrant mitotic spindles (shared NE)	Mouse IgG1 anti-Alpha Tubulin	NHS Ester Alexa Fluor 405, SYBR Green, BODIPY TR Ceramide, anti-mouse IgG1 Alexa Fluor 647	Supplementary Video 14
Supplementary Figure 3	3D7_MCMBP_HA_DD (+Shld1)	hemispindle	Mouse IgG1 anti-Alpha Tubulin, Mouse IgG2a anti-Centrin2	NHS Ester Alexa Fluor 405, anti-mouse IgG2a Alexa Fluor 488, anti-mouse IgG1 Alexa Fluor 594, DRAQ5	No
	3D7_MCMBP_HA_DD (+Shld1)	hemispindle	Mouse IgG1 anti-Alpha Tubulin, Mouse IgG2a anti-Centrin2	NHS Ester Alexa Fluor 405, anti-mouse IgG2a Alexa Fluor 488, anti-mouse IgG1 Alexa Fluor 594, DRAQ5	No
	3D7_MCMBP_HA_DD (+Shld1)	hemispindle	Mouse IgG1 anti-Alpha Tubulin, Mouse IgG2a anti-Centrin2	NHS Ester Alexa Fluor 405, anti-mouse IgG2a Alexa Fluor 488, anti-mouse IgG1 Alexa Fluor 594, DRAQ5	No
	3D7_MCMBP_HA_DD (-Shld1)	hemispindle	Mouse IgG1 anti-Alpha Tubulin, Mouse IgG2a anti-Centrin2	NHS Ester Alexa Fluor 405, anti-mouse IgG2a Alexa Fluor 488, anti-mouse IgG1 Alexa Fluor 594, DRAQ5	No
	3D7_MCMBP_HA_DD (-Shld1)	hemispindle	Mouse IgG1 anti-Alpha Tubulin, Mouse IgG2a anti-Centrin2	NHS Ester Alexa Fluor 405, anti-mouse IgG2a Alexa Fluor 488, anti-mouse IgG1 Alexa Fluor 594, DRAQ5	No
	3D7_MCMBP_HA_DD (-Shld1)	hemispindle	Mouse IgG1 anti-Alpha Tubulin, Mouse IgG2a anti-Centrin2	NHS Ester Alexa Fluor 405, anti-mouse IgG2a Alexa Fluor 488, anti-mouse IgG1 Alexa Fluor 594, DRAQ5	No
Supplementary Figure 4	3D7_MCMBP_HA_DD (+Shld1)	mitotic spindle	Mouse IgG1 anti-Alpha Tubulin, Mouse IgG2a anti-Centrin2	NHS Ester Alexa Fluor 405, anti-mouse IgG2a Alexa Fluor 488, anti-mouse IgG1 Alexa Fluor 594, DRAQ5	No
	3D7_MCMBP_HA_DD (+Shld1)	mitotic spindle	Mouse IgG1 anti-Alpha Tubulin, Mouse IgG2a anti-Centrin2	NHS Ester Alexa Fluor 405, anti-mouse IgG2a Alexa Fluor 488, anti-mouse IgG1 Alexa Fluor 594, DRAQ5	No
	3D7_MCMBP_HA_DD (+Shld1)	mitotic spindle	Mouse IgG1 anti-Alpha Tubulin, Mouse IgG2a anti-Centrin2	NHS Ester Alexa Fluor 405, anti-mouse IgG2a Alexa Fluor 488, anti-mouse IgG1 Alexa Fluor 594, DRAQ5	No
	3D7_MCMBP_HA_DD (-Shld1)	mitotic spindle	Mouse IgG1 anti-Alpha Tubulin, Mouse IgG2a anti-Centrin2	NHS Ester Alexa Fluor 405, anti-mouse IgG2a Alexa Fluor 488, anti-mouse IgG1 Alexa Fluor 594, DRAQ5	No
	3D7_MCMBP_HA_DD (-Shld1)	mitotic spindle	Mouse IgG1 anti-Alpha Tubulin, Mouse IgG2a anti-Centrin2	NHS Ester Alexa Fluor 405, anti-mouse IgG2a Alexa Fluor 488, anti-mouse IgG1 Alexa Fluor 594, DRAQ5	No
	3D7_MCMBP_HA_DD (-Shld1)	mitotic spindle	Mouse IgG1 anti-Alpha Tubulin, Mouse IgG2a anti-Centrin2	NHS Ester Alexa Fluor 405, anti-mouse IgG2a Alexa Fluor 488, anti-mouse IgG1 Alexa Fluor 594, DRAQ5	No
Supplementary Figure 5	3D7	Ring-stage	Rabbit anti-BIP	NHS Ester Alexa Fluor 405, anti-rabbit Alexa Fluor 488, BODIPY TR Ceramide, DRAQ5	No
	3D7	2 nucleus trophozoite	Rabbit anti-BIP	NHS Ester Alexa Fluor 405, anti-rabbit Alexa Fluor 488, BODIPY TR Ceramide, DRAQ5	No
Supplementary Figure 6	3D7_MCMBP_HA_DD (-Shld1)	First row	Mouse IgG1 anti-Alpha Tubulin	NHS Ester Alexa Fluor 405, anti-mouse IgG Alexa Fluor 488, BODIPY TR Ceramide, SYTOX Red	Supplementary Video 15
	3D7_MCMBP_HA_DD (-Shld1)	Second row	Mouse IgG1 anti-Alpha Tubulin	NHS Ester Alexa Fluor 405, anti-mouse IgG Alexa Fluor 488, BODIPY TR Ceramide, SYTOX Red	Supplementary Video 16
	3D7_MCMBP_HA_DD (-Shld1)	Third row	Mouse IgG1 anti-Alpha Tubulin	NHS Ester Alexa Fluor 405, anti-mouse IgG Alexa Fluor 488, BODIPY TR Ceramide, SYTOX Red	Supplementary Video 17
	3D7_MCMBP_HA_DD (-Shld1)	Fourth row	Mouse IgG1 anti-Alpha Tubulin	NHS Ester Alexa Fluor 405, anti-mouse IgG Alexa Fluor 488, BODIPY TR Ceramide, SYTOX Red	Supplementary Video 18
	3D7_MCMBP_HA_DD (-Shld1)	Fifth row	Mouse IgG1 anti-Alpha Tubulin	NHS Ester Alexa Fluor 405, anti-mouse IgG Alexa Fluor 488, BODIPY TR Ceramide, DRAQ5	Supplementary Video 19
Supplementary Figure 7	3D7_MCMBP_HA_DD (+Shld1)	Plus Shld1	Mouse IgG1 anti-Alpha Tubulin	NHS Ester Alexa Fluor 405, anti-mouse IgG Alexa Fluor 488, BODIPY TR Ceramide, SYTOX Red	Supplementary Video 20
	3D7_MCMBP_HA_DD (-Shld1)	Minus Shld1	Mouse IgG1 anti-Alpha Tubulin	NHS Ester Alexa Fluor 405, anti-mouse IgG Alexa Fluor 488, BODIPY TR Ceramide, SYTOX Red	Supplementary Video 21
